# An integrative oncogene-dependency map identifies unique vulnerabilities of oncogenic EGFR, KRAS, and RIT1 in lung cancer

**DOI:** 10.1101/2020.07.03.187310

**Authors:** Athea Vichas, Naomi T. Nkinsi, Amanda Riley, Phoebe C.R. Parrish, Fujiko Duke, Jenny Chen, Iris Fung, Jacqueline Watson, Matthew Rees, John K. Lee, Federica Piccioni, Emily M. Hatch, Alice H. Berger

**Author notes:** these authors contributed equally to this work (Naomi T. Nkinsi, Amanda Riley). Corresponding author, corresponding author(s): Alice Berger (.

## Abstract

Advances in precision oncology have transformed cancer therapy from broadly-applied cytotoxic therapy to personalized treatments based on each tumor’s unique molecular alterations. Here we investigate the oncogene-specific dependencies conferred by lung cancer driver variants of *KRAS, EGFR*, and *RIT1*. Integrative analysis of genome-wide CRISPR screens in isogenic cell lines identified shared and unique vulnerabilities of each oncogene. The non-identical landscape of dependencies underscores the importance of genotype-guided therapies to maximize tumor responses. Combining genetic screening data with small molecule sensitivity profiling, we identify a unique vulnerability of *RIT1*-mutant cells to loss of spindle assembly checkpoint regulators. This sensitivity may be related to a novel role of RIT1 in mitosis; we find that oncogenic RIT1^M90I^ alters mitotic timing via weakening of the spindle assembly checkpoint. In addition, we uncovered a specific cooperation of mutant *RIT1* with loss of Hippo pathway genes. In human lung cancer, *RIT1* mutations and amplifications frequently co-occur with loss of Hippo pathway gene expression. These results provide the first genome-wide atlas of oncogenic *RIT1*-cooperating factors and genetic dependencies and identify components of the RAS pathway, spindle assembly checkpoint, and Hippo/YAP1 network as candidate therapeutic targets in *RIT1*-mutant lung cancer.
