## Supplementary Table 3 for "An integrative oncogene-dependency map identifies unique vulnerabilities of oncogenic EGFR, KRAS, and RIT1 in lung cancer"

### Sheet: Essential venn diagram 
Gene Id associated with Venn Diagram in Figure 3A
Shared across all oncogenes (813)	EGFR Unique (238)	RIT1 Unique (157)	KRAS Unique (209)		EGFR shared with KRAS (295)	EGFR shared with RIT1 (105)	RIT1 shared with KRAS (132)
AARS	ABHD17A	AES	AAMP		ABCB7	ACSL3	AFG3L2
ABCE1	ABT1	ALG14	AARS2		ACTR2	ACTR1A	AGAP11
ABCF1	ACLY	ALG5	AATF		ADAT2	ADAT3	AHCTF1
ACACA	ACTL6A	ALG6	ACTR3		AGAP5	AGAP4	ALYREF
ACTB	ADGRE5	ANAPC15	ADAMTS10		AHCY	ANKRD20A1	AMY1C
ACTR10	AFF3	ATP13A1	ADSS		ALAS1	ANKRD20A3	ARID5A
ADSL	AKIRIN2	ATP5C1	AGAP9		ALG11	ASH2L	ARL2
ALDOA	ALAD	ATP5O	AK6		AMY1A	ATP5J2	ATP5D
ALG1	ANKLE1	ATR	ARCN1		ANAPC5	BCCIP	ATP6V1C1
ALG13	ANXA11	BCL2L12	ARPC2		AP2M1	BCL2L2-PABPN1	ATXN7L2
ALG1L2	AQP7	BIRC6	ARPC3		ARFRP1	BEND3	BCS1L
ALG2	ARNT	C15orf41	ATP5G3		ARGLU1	BRCA1	CARNMT1
AMD1	ARRDC2	CCDC6	ATP5J2-PTCD1		ARL17A	BTF3	CDC37
AMY1B	ASAP1	CCS	AZIN1		ARMC5	CARM1	CDC6
ANAPC1	ASCC3	CD3EAP	BANF1		ASNA1	CBWD3	CENPW
ANAPC11	ATP5E	CDK4	BCLAF1		ATP5B	CDC5L	CHCHD4
ANAPC2	ATRIP	CEP85	BMS1		ATP5H	DDX3X	CLNS1A
ANKLE2	ATXN7L3	CFAP161	C18orf21		ATP6V1H	DDX56	CNOT3
ANKRD49	AUP1	CHMP7	C2orf15		ATXN10	DLST	CPSF6
AP2S1	AVP	CIT	CACTIN		BAP1	DPF1	CSNK2B
AQR	BARD1	CLASP1	CAMK2G		BRF2	DUX4	DCAF15
ARF4	BECN1	CLASRP	CAPRIN1		C12orf45	EGFR	DCPS
ARF6	BOP1	CLCC1	CCDC140		C1orf131	EIF2B4	DDX41
ARIH1	BPTF	CLEC3B	CCDC141		CAP1	EMG1	DDX46
ARMC7	BRD4	CLSPN	CCDC174		CBWD2	ESS2	DICER1
ARPC4	BYSL	CNOT10	CCDC59		CCNH	GPS1	DLG5
ATIC	C10orf10	CNPY2	CCNA2		CCT5	GRB2	DNAJC9
ATP1A1	C17orf53	COX11	CD300LG		CDC45	GTF2E2	DPY30
ATP2A2	C19orf66	COX7C	CDAN1		CDC7	HAUS5	DR1
ATP5A1	C4orf46	CPD	CDC23		CDC73	HIST2H3D	DYNC1I2
ATP6AP1	CAB39	CSTF3	CDC42		CDK9	HJURP	EIF2B2
ATP6AP2	CBWD1	CUL4B	CENPL		CFL1	HUS1	ELL
ATP6V0B	CCAR1	DCDC2B	CFAP70		CFLAR	IK	ELOF1
ATP6V0C	CCDC12	DCLRE1B	CHAC1		CHAF1A	ILF3	ELP1
ATP6V0D1	CD151	DDAH1	CHD1		CHMP2A	IMP4	EPC2
ATP6V1A	CD58	DDX1	CHORDC1		CHMP3	INO80	EXOSC1
ATP6V1B2	CDC123	DOCK5	COX16		CIAO1	KAT7	EXOSC2
ATP6V1D	CENPT	EBNA1BP2	CT47A3		CNOT2	LIN52	FAM72C
ATP6V1E1	CERS4	EFL1	CUL1		COG3	LSM12	FXN
ATP6V1F	CGB2	EHMT2	CUL2		COG4	MAD2L2	GALE
ATP6V1G1	CGB3	EIF2B1	CYFIP1		COPE	MCAT	GINS1
AURKA	CHD8	EMC2	DDA1		COPS3	MCL1	GNL3
AURKB	CNGA3	EPS8L1	DDX27		COPS4	MRPL11	GNPNAT1
BANP	CNOT1	EXOSC6	DDX5		COPS6	MRPL57	GOLGA6A
BIRC5	CNOT9	EXOSC7	DLD		COPZ1	MRPS16	GOLGA8K
BRF1	COX6C	FDX1	DYNC1H1		CRLS1	MRPS30	GTF2H2C
BRIX1	CT47A6	FOXA1	EHD1		CSNK1A1	N6AMT1	HAUS3
BUB1B	CTDNEP1	FOXM1	EIF1AD		CTNNBL1	NAA25	HAUS6
BUB3	CTDP1	FURIN	EIF3L		CTU1	NDUFAB1	HGS
BUD23	CWC22	GLS	ELOC		CTU2	NEDD1	HIST2H3C
BUD31	CXorf56	GPATCH8	EMC1		CUL3	NEPRO	HMGA1
C14orf80	CYC1	GPR17	EP400		CYB5A	NOLC1	IMPDH2
C1orf109	DCTN2	GTF2E1	ERAL1		CYCS	NPIPB9	INTS11
C21orf59	DCTN3	HDAC7	ERCC1		DARS2	NRF1	IPO7
C7orf26	DCUN1D1	HEXIM1	EWSR1		DCAF13	NUP43	IRF2BP1
CAD	DDX24	HIST1H2AI	EXOC3L2		DDB1	NUS1	ISG20L2
CAPZB	DDX28	HIST1H2BJ	EXOSC8		DDX47	OR4F17	KDM8
CARS	DDX6	HIST2H2AA4	FAM157B		DDX59	OXA1L	KIF14
CBWD5	DGCR8	HNRNPAB	FBXO11		DHDDS	PCYT1A	KRTAP9-4
CCDC115	DNAJC2	HOXD12	FNBP4		DIMT1	PIK3C3	LIPT1
CCDC84	DNM1L	IBA57	FOXD4L3		DNAJA3	PKN2	LRR1
CCNB1	DPH1	ICE1	FOXN1		DONSON	POLR3F	LSM10
CCND1	DPM1	IGF1R	GEMIN6		EAF1	PPIAL4F	MCM6
CCT2	DYRK2	KCNC3	GEMIN8		ECD	PPIE	MED6
CCT3	ECT2	KPNA6	GFM2		EIF3D	PPIL4	MIS18A
CCT4	EEF1G	LDLR	GOLGA8N		EIF3G	PTCD3	MRPL10
CCT6A	EIF3F	LSM3	GPSM2		EIF4B	PTPN11	MRPL12
CCT7	ELP5	MAD2L1BP	GPX8		EIF4G2	RANBP2	MRPL20
CDC16	EMC3	MAEA	GTF2F1		ELAVL1	RBBP6	MRPS25
CDC20	EMC4	MAGOH	GTF2F2		ELP6	RBM10	MRPS5
CDC27	EMC6	MAGOHB	GTF2H2		EMC7	RBM15	NBPF20
CDCA8	ERBB3	MARCH5	H2AFY		ESPL1	RBM25	NELFB
CDIPT	ERO1A	MED25	HAUS1		EXOSC3	RCC1	NHLRC2
CDK1	EXOC3	MED27	ICMT		EXOSC5	RGPD8	NOB1
CDK12	EXOC4	MEIOC	IL27RA		EXOSC9	RIOK1	NOP53
CDK7	FAM98B	MLXIP	IMMT		FARS2	RNF8	ORC5
CEBPZ	FARSB	MPI	INTS3		FBL	RPL7A	OSBP
CENPK	FBXO5	MRPL23	INTS4		FH	RPN1	OSTC
CENPM	FCGR1B	MRPL41	IPO9		FNTB	RPS3	OXCT2
CENPN	FCGRT	MRPS35	JMJD6		GABPB1	RPUSD4	PARS2
CFAP20	FECH	MTR	KAT5		GARS	SCO1	PAXBP1
CGB1	FEN1	MZT1	KAT8		GATB	SF3A2	PFDN6
CGB5	FLII	NBPF10	KLK14		GEMIN2	SLC31A1	PI4KA
CGB8	FOXD4L6	NCAPH2	KNL1		GEMIN4	SNAPC2	PLA2G10
CHAF1B	GABPA	NCBP2	KRAS		GMNN	SNU13	POLD3
CHD4	GANAB	NDUFA1	KRR1		GNL3L	SPDYE6	POLR2H
CHEK1	GCSH	NDUFA2	KRTAP2-2		GPS2	SRRT	PPP1R15B
CHERP	GEMIN7	NDUFAF1	LRRC18		GTF2H3	SRSF11	PPP1R8
CHMP4B	GET4	NDUFS5	LUC7L2		GTF3A	STRN4	PSMD11
CHMP6	GHDC	NELFA	MAD2L1		GUK1	TAF5	RARS
CHURC1-FNTB	GOLGA6L6	NFE2L2	MATR3		HARS2	TBC1D3G	RFC2
CKAP5	GOLGA8J	NOL7	MBNL1		HAUS8	TELO2	RFT1
CLP1	GPATCH1	NOL8	MCM4		HEATR1	TIMM13	RIOK2
CLTC	GPR162	NPIPB3	MED18		HIRA	TRIM49C	RPEL1
CMPK1	GPR89A	NUP205	MED21		HIST2H3A	TRMT61A	RPL37
CMTR1	GPR89B	OR4F16	MED22		HNRNPL	TRNT1	RPN2
COA5	GSTM2	OR7E24	MED7		HSD17B10	TUBGCP2	RPS21
COA6	GTF2A1	PAF1	MOGAT1		HSD17B12	UBAP1	RPS27A
COA7	GTF3C4	PGAM4	MRPL3		HSPA8	UFSP2	SARS
COASY	HAUS7	PHF23	MRPL40		HUWE1	UMPS	SART3
COPA	HIST2H4B	PLEKHG6	MRPL42		INCENP	USP17L27	SENP8
COPB1	HMBS	POTEJ	MRPL51		INTS5	USP9X	SMARCA4
COPB2	HMGB1	PPFIA1	MRPS34		INTS8	VPS33A	SMG1
COPS2	HOXC13	PPIAL4A	MRPS9		IPO11	WDHD1	SMN2
COPS5	IFITM3	PPIL1	MTBP		ISCA2	ZNF574	SNRNP200
COX15	IGFL4	PPP1R10	MTG1		ISCU		SPDL1
COX17	ILK	PRKRIP1	MVD		KANSL3		SRF
COX4I1	IPMK	PRPF6	MYBBP1A		KIF18A		SS18L2
COX6B1	ISYNA1	PSG7	NAA38		KRT18		STX18
CPSF2	KANSL1	RAD17	NBPF11		LAGE3		SUPT4H1
CPSF3	KANSL2	RBMX	NBPF9		LAMTOR3		TAF1
CPSF4	KEAP1	RIT1	NDUFA13		LETM1		TAF10
CRCP	KIF4A	RNF113A	NEUROG3		LIN9		THOC1
CRNKL1	KIR3DL2	ROMO1	NFYC		LOC100144595		TIMM44
CSE1L	KRTAP4-7	RPL36AL	NLRP12		LSG1		TIMM50
CTPS1	LAIR2	RPP40	NOC3L		LTV1		TMEM199
CTR9	LIMS1	SAFB2	NOSIP		MAX		TOMM40
DAD1	LIN37	SCUBE3	NSMCE2		MBTPS1		TRIM43
DARS	LRRC10	SDHD	NSMCE4A		MCM2		TTI2
DBR1	MAP1LC3A	SHOC2	NUP133		MED26		TXN
DCAF1	MAU2	SLC31A2	NUP54		MED30		U2SURP
DCAF7	MCM3AP	SLC3A2	NUP93		MED31		UBAP2L
DCTN4	MEAF6	SNRNP70	OGDH		MIPEP		UBE2V1
DCTN5	MECR	SON	OPA1		MRPL17		UGP2
DCTN6	MED12	SOS1	OR4F21		MRPL37		UQCR10
DDOST	MED16	SPC25	ORC1		MRPL39		USP7
DDX10	MESD	SPCS2	ORC4		MRPS2		UTP23
DDX18	MIOS	SPDYE1	OSGEP		MRPS27		WBP4
DDX20	MLST8	SPDYE3	PABPN1		MTG2		WEE1
DDX21	MRPL14	SPTLC2	PAPD5		MTOR		YTHDC1
DDX23	MRPL19	STIL	PAX5		NADK		ZCCHC14
DDX42	MRPL28	SUPT3H	PDCD5		NAE1		ZNF830
DDX49	MRPL44	TARS	PDCL		NAPA
DDX51	MRPL45	TEAD2	PDE11A		NARFL
DDX52	MRPL52	TEPSIN	PDS5A		NCAPG
DDX54	MRPL53	TEX10	PFDN1		NIFK
DDX55	MRPS33	TFB2M	PFN1		NME6
DHFR	MRPS7	THOC5	PGBD3		NMT1
DHODH	MTERF4	TIMM22	PGGT1B		NOP10
DHPS	MTIF2	TP53	PIK3R4		NOP2
DHX15	MTPAP	TP53TG3B	PIKFYVE		NPIPA1
DHX16	NABP2	TRIM28	PISD		NPIPA2
DHX33	NBAS	TRIM49D2	PNPLA6		NPLOC4
DHX35	NBPF8	TUBB8	POLR3D		NPM1
DHX36	NCAPD2	UBE2H	PPA1		NSA2
DHX37	NDC80	UQCRHL	PPP1R12A		NSL1
DHX38	NDUFB8	UQCRQ	PSMD2		NUP58
DHX8	NEURL2	USP17L22	RBM12		OXSM
DHX9	NOP14	VBP1	RGP1		PCID2
DIS3	NOTO	VPS26A	RNF40		PDPK1
DKC1	NRDE2	WBP11	RNPC3		PDRG1
DMAP1	NSMCE1	WDR61	RRP15		PELO
DNA2	NUP107	YBX1	RRP36		PELP1
DNAJC11	OGT	ZAP70	RRP7A		PET100
DNAJC17	OR10H1	ZCCHC8	RSPH6A		PGK1
DNAJC8	ORC6	ZNF165	RSRC2		PGM3
DNLZ	OSCAR	ZNF333	RTFDC1		PGP
DNM2	OTOP2		RXRA		PKM
DNMT1	PDE4C		SCAF1		PLRG1
DOHH	PDE4DIP		SDHAF2		PMF1-BGLAP
DOLK	PHOSPHO1		SETD1A		POLR2A
DPAGT1	PIK3CA		SLC17A7		POLR2J
DPH2	PINX1		SLC1A5		POLR2J3
DPH3	PKMYT1		SLC25A3		POLR2K
DPH5	PMF1		SLC38A7		POLR3E
DPH6	PMVK		SMARCA5		PPIAL4C
DTL	POLA1		SMG5		PPP2CA
DTYMK	POLG		SNAPC3		PRIM2
DUT	POTEB		SNAPC4		PRPF19
DYNLRB1	PPIH		SPATA20		PRPF31
EARS2	PPOX		SPATA31A3		PSMA1
EEF1A1	PRKCG		SPCS3		PSMC3
EEF2	PRPF18		SPDYE2B		PSMC5
EEFSEC	PRPF3		SRBD1		PSMD1
EFTUD2	PRR12		SRFBP1		PSMD8
EIF1AX	PRR19		SRP19		PUF60
EIF2B3	PRX		STMN3		RABGGTA
EIF2B5	PSMG4		SUPV3L1		RAD50
EIF2S1	RAB10		TACC3		RAE1
EIF2S2	RAB6A		TADA1		RAN
EIF2S3	RABIF		TAF1A		RANGAP1
EIF3A	RANBP9		TAF3		RBM17
EIF3B	RARG		TARDBP		RBM8A
EIF3C	RELB		TBC1D3F		RFC4
EIF3CL	RETN		TBL1XR1		RFK
EIF3E	REV1		TMEM178A		RIC1
EIF3I	RIC8B		TMEM41B		RNF20
EIF4A1	RPF1		TONSL		RNH1
EIF4A3	RRAGC		TRAPPC4		RPA1
EIF4E	SAA2		TRAPPC8		RPAIN
EIF4G1	SCFD1		TSEN15		RPAP2
EIF5	SEC61B		TTC14		RPIA
EIF6	SHC1		TTC4		RPL10
ELAC2	SMARCC2		UBA6		RPL13
ELOB	SNAP29		UBE2L3		RPL13A
ELP2	SNAPC5		UFM1		RPL14
ELP3	SNRPB		USB1		RPL23
ENO1	SOD2		USP17L28		RPL35A
EPRS	SPPL3		USP17L29		RPL38
ERCC2	SRRD		UTP18		RPL9
ERCC3	SSRP1		VIRMA		RPLP1
ERH	STX4		VPS37A		RPP14
ESF1	SUCO		VPS53		RPS11
ETF1	SUPT5H		WTAP		RPS12
EXOSC10	TAF13		ZFX		RPS28
EXOSC4	TBC1D3L		ZMAT5		RPS29
FAM25G	TBCK		ZNF143		RPS5
FAM96B	TEKT4		ZNF492		RPTOR
FARSA	TFAP2C		ZNF99		RRM2
FAU	TIMM23				RRP12
FBXW11	TM2D1				RRP9
FCF1	TMEM145				RTF1
FDX1L	TOP1				SAMM50
FDXR	TRIT1				SASS6
FIP1L1	TSR1				SCAP
FNTA	TTC1				SCD
FPGS	TTF2				SEC22B
FTSJ3	TTI1				SEC61G
FUBP1	TTK				SEH1L
G6PD	TUBD1				SEM1
GAPDH	TUBGCP5				SENP6
GART	UAP1				SF3A1
GFER	UBE2S				SFSWAP
GFM1	URB2				SLC25A26
GFPT1	UROS				SLC7A1
GGPS1	VOPP1				SLU7
GINS2	VPS45				SMARCD1
GINS3	VPS51				SMC3
GINS4	VPS52				SNAPC1
GLRX5	WAPL				SNRNP27
GMPPB	WDR33				SNRNP35
GMPS	WDR92				SNRPA1
GNB1L	YEATS4				SNRPC
GNL2	ZBTB17				SNRPG
GOLGA6L1	ZC3H4				SNUPN
GOSR2	ZFC3H1				SNW1
GPKOW	ZNF2				SPC24
GPN1	ZNHIT3				SRSF3
GPN2					SSB
GPX4					SSBP1
GRPEL1					SUDS3
GSPT1					SUMO2
GTF2A2					SURF6
GTF2B					SYMPK
GTF2H1					TAF6L
GTF2H4					TAMM41
GTF3C3					TARS2
GTF3C5					TBCA
GTPBP4					TBL3
GVQW2					TFDP1
H3F3A					THAP12
HARS					TIMM29
HAUS4					TMA16
HCFC1					TMED10
HINFP					TNPO1
HMGCS1					TOE1
HNRNPC					TP53TG3C
HNRNPK					TRAIP
HNRNPU					TRIAP1
HSCB					TRRAP
HSP90B1					TRUB2
HSPA5					TTC7A
HSPA9					TUBA1C
HSPD1					TUBG1
HSPE1					TWNK
HSPE1-MOB4					TXNL4B
HYPK					UBA2
IARS					UBA5
IARS2					UBL5
ICE2					UBTF
IGBP1					UPF1
ILF2					UPF2
IMP3					UQCRFS1
INTS1					URB1
INTS10					URM1
INTS14					USP37
INTS6					VPS13D
INTS7					VPS16
INTS9					VPS29
IPO13					VPS35
ISCA1					VRK1
IST1					WASHC1
ISY1					WDR55
ISY1-RAB43					WDR7
ITGA3					WRAP53
ITGB1					XAB2
KARS					XPR1
KCMF1					XRCC3
KIAA0391					XRN2
KIF11					YAE1D1
KIF23					YARS
KPNB1					ZBTB8OS
KTI12					ZCCHC9
LARS					ZNF207
LARS2					ZNF581
LENG8
LIAS
LIPT2
LONP1
LRPPRC
LRRC37A
LRRC37A3
LSM11
LSM2
LSM4
LSM5
LSM6
LSM7
LSM8
LUC7L3
LYRM4
MAK16
MARS
MARS2
MAT2A
MBTPS2
MCM3
MCM5
MCM7
MCMBP
MCRS1
MDN1
MED11
MED14
MED28
MED4
MED8
MEPCE
METAP1
METAP2
METTL14
METTL16
METTL3
MFAP1
MFN2
MMS19
MMS22L
MOB4
MOCS3
MPHOSPH10
MRPL15
MRPL38
MRPL4
MRPL43
MRPL46
MRPS12
MRPS14
MRPS18A
MRPS21
MRTO4
MTHFD1
MVK
MYBL2
MYC
NAA10
NAA15
NAA20
NAA50
NACA
NAMPT
NARS
NAT10
NBPF14
NBPF15
NCAPD3
NCAPG2
NCBP1
NCL
NDOR1
NEDD8
NELFCD
NFS1
NHP2
NIP7
NIPBL
NKTR
NLE1
NMD3
NOC2L
NOC4L
NOL10
NOL12
NOL6
NOL9
NOP16
NOP56
NOP58
NPIPB6
NR2C2AP
NRBP1
NSF
NSMCE3
NUBP1
NUBP2
NUDC
NUDT21
NUF2
NUP155
NUP160
NUP214
NUP62
NUP85
NUP88
NUP98
NUTF2
NVL
NXF1
ORAOV1
ORC3
PAFAH1B1
PAICS
PAK1IP1
PCBP1
PCBP2
PCNA
PDCD11
PDCD6IP
PDCD7
PES1
PET117
PFAS
PFDN2
PFDN5
PGAM1
PGD
PGS1
PHAX
PHB
PHB2
PHF5A
PLK1
PLK4
PMPCA
PMPCB
PNPT1
POLA2
POLD1
POLD2
POLE
POLE2
POLG2
POLR1A
POLR1B
POLR1C
POLR1E
POLR2B
POLR2C
POLR2D
POLR2E
POLR2F
POLR2G
POLR2I
POLR2L
POLR3A
POLR3B
POLR3C
POLR3H
POLR3K
POLRMT
POP1
POP5
POP7
PPAN
PPAT
PPCDC
PPCS
PPIAL4E
PPIAL4G
PPIL2
PPP1CB
PPP1R11
PPP1R7
PPP4C
PPP6C
PPRC1
PPWD1
PRC1
PREB
PRELID1
PRELID3B
PRIM1
PRMT1
PRMT5
PRPF38A
PRPF38B
PRPF4
PRPF40A
PRPF8
PSMA2
PSMA3
PSMA4
PSMA5
PSMA6
PSMA7
PSMB1
PSMB2
PSMB3
PSMB4
PSMB5
PSMB6
PSMB7
PSMC1
PSMC2
PSMC4
PSMC6
PSMD12
PSMD13
PSMD14
PSMD3
PSMD4
PSMD6
PSMD7
PSMG1
PSMG2
PSMG3
PSTK
PTP4A2
PTPMT1
PTPN23
PWP1
PWP2
PYROXD1
QARS
QRSL1
RABGGTB
RAC1
RACGAP1
RACK1
RAD1
RAD51
RAD51C
RAD51D
RAD9A
RARS2
RBBP4
RBM19
RBM22
RBM39
RBX1
RCC1L
RCL1
RFC3
RFC5
RHEB
RNGTT
RNMT
RPA2
RPA3
RPAP1
RPAP3
RPE
RPF2
RPL10A
RPL11
RPL12
RPL15
RPL17
RPL17-C18orf32
RPL18
RPL18A
RPL19
RPL21
RPL23A
RPL24
RPL26
RPL27
RPL27A
RPL28
RPL3
RPL30
RPL31
RPL32
RPL34
RPL35
RPL36
RPL37A
RPL39
RPL4
RPL5
RPL6
RPL7
RPL7L1
RPL8
RPLP0
RPLP2
RPP21
RPP30
RPRD1B
RPS10
RPS10-NUDT3
RPS13
RPS14
RPS15
RPS15A
RPS16
RPS17
RPS18
RPS19
RPS2
RPS20
RPS23
RPS24
RPS25
RPS26
RPS27
RPS3A
RPS4X
RPS6
RPS7
RPS8
RPS9
RPSA
RRM1
RRN3
RRP1
RRS1
RSL1D1
RSL24D1
RTCB
RTEL1
RUVBL1
RUVBL2
SACM1L
SAE1
SAP18
SARS2
SBDS
SBNO1
SDAD1
SDE2
SDHA
SDHB
SDHC
SEC13
SEC61A1
SEPHS2
SEPT7
SF1
SF3A3
SF3B1
SF3B2
SF3B3
SF3B4
SF3B5
SFPQ
SHQ1
SKA2
SKIV2L2
SKP1
SLC25A19
SLC33A1
SLC35B1
SLC7A5
SMC1A
SMC2
SMC4
SMC6
SMN1
SMNDC1
SMU1
SNAP23
SNF8
SNRNP25
SNRNP40
SNRPD1
SNRPD2
SNRPD3
SNRPE
SNRPF
SOD1
SPATA5
SPATA5L1
SPDYE2
SPOUT1
SRP14
SRP54
SRP9
SRSF1
SRSF2
SRSF6
SRSF7
SSU72
STAMBP
STARD7
STRAP
SUPT16H
SUPT6H
SYS1
TAF1B
TAF1C
TAF2
TAF6
TANGO6
TBC1D3B
TBC1D3C
TBC1D3D
TBC1D3H
TBC1D3I
TBC1D3K
TBCC
TBCD
TBCE
TCP1
TEAD1
TECR
TERF2
TFAM
TFRC
TGIF1
TGS1
THAP1
THG1L
THOC3
TICRR
TIMELESS
TIMM10
TIMM9
TINF2
TIPIN
TKT
TNPO3
TOMM20
TOMM22
TOP2A
TOP3A
TOPBP1
TP53RK
TPI1
TPK1
TPR
TPRKB
TPT1
TPX2
TRAPPC1
TRAPPC11
TRAPPC3
TRAPPC5
TRMT112
TRMT5
TRPM7
TSR2
TTC27
TUBA1B
TUBB
TUBGCP3
TUBGCP4
TUFM
TUT1
U2AF1
U2AF2
UBA1
UBA3
UBA52
UBE2F
UBE2I
UBE2N
UBR4
UFC1
UHRF1
UQCRB
UQCRC1
UQCRC2
URI1
UROD
USO1
USP39
USP8
USPL1
UTP11
UTP15
UTP20
UTP3
UTP4
UTP6
UXS1
UXT
VARS
VARS2
VCP
VHL
VMP1
VPS18
VPS25
VPS28
VPS72
WDR1
WDR12
WDR18
WDR25
WDR3
WDR36
WDR43
WDR46
WDR70
WDR74
WDR75
WDR77
WDR82
WDR83
WRB
XPO1
XPO5
XRCC5
XRCC6
YARS2
YKT6
YRDC
ZC3H8
ZCRB1
ZNF626
ZNHIT2
ZPR1
ZRSR2
