## Supplementary Table 5 for "An integrative oncogene-dependency map identifies unique vulnerabilities of oncogenic EGFR, KRAS, and RIT1 in lung cancer"

### Sheet: KEGG pathway analysis
KEGG Pathway Description	Observed gene count	Pathway gene count	False Discovery Rate (FDR)
Focal adhesion	36	197	1.05e-07
Proteoglycans in cancer	36	195	1.05e-07
EGFR tyrosine kinase inhibitor resistance	20	78	2.09e-06
PI3K-Akt signaling pathway	46	348	2.09e-06
Pathways in cancer	59	515	2.09e-06
ECM-receptor interaction	19	81	1.06e-05
Axon guidance	28	173	1.48e-05
MicroRNAs in cancer	25	149	3e-05
Human papillomavirus infection	39	317	4.1e-05
cGMP-PKG signaling pathway	24	160	0.0002
Regulation of actin cytoskeleton	28	205	0.0002
Toxoplasmosis	19	109	0.00025
Colorectal cancer	16	85	0.00049
Hippo signaling pathway	22	152	0.0006
MAPK signaling pathway	33	293	0.00076
Ras signaling pathway	28	228	0.00076
Breast cancer	21	147	0.00088
ErbB signaling pathway	15	83	0.00095
Neurotrophin signaling pathway	18	116	0.00098
Amoebiasis	16	94	0.00098
Pancreatic cancer	14	74	0.00098
AGE-RAGE signaling pathway in diabetic complications	16	98	0.0012
Prostate cancer	16	97	0.0012
Phospholipase D signaling pathway	20	145	0.0014
Oxytocin signaling pathway	20	149	0.0018
Hypertrophic cardiomyopathy (HCM)	14	81	0.0018
Signaling pathways regulating pluripotency of stem cells	19	138	0.0019
Renin secretion	12	63	0.0021
Rap1 signaling pathway	24	203	0.0023
Fluid shear stress and atherosclerosis	18	133	0.003
Platelet activation	17	123	0.0034
Gastric cancer	19	147	0.0034
Hepatocellular carcinoma	20	163	0.0042
Hepatitis B	18	142	0.0053
Cellular senescence	19	156	0.0058
Chronic myeloid leukemia	12	76	0.0073
GnRH signaling pathway	13	88	0.0077
Dilated cardiomyopathy (DCM)	13	88	0.0077
Chagas disease (American trypanosomiasis)	14	101	0.0083
Sphingolipid signaling pathway	15	116	0.0103
FoxO signaling pathway	16	130	0.0114
Adherens junction	11	71	0.0115
Insulin resistance	14	107	0.0123
AMPK signaling pathway	15	120	0.0127
TNF signaling pathway	14	108	0.0127
Inflammatory bowel disease (IBD)	10	62	0.0129
Cushing's syndrome	17	153	0.0192
Th17 cell differentiation	13	102	0.0193
Thyroid hormone signaling pathway	14	115	0.0196
Glioma	10	68	0.0215
Relaxin signaling pathway	15	130	0.0218
Endometrial cancer	9	58	0.0234
Vascular smooth muscle contraction	14	119	0.0239
Hematopoietic cell lineage	12	94	0.0239
Leishmaniasis	10	70	0.0239
Endocrine resistance	12	95	0.0241
TGF-beta signaling pathway	11	83	0.0241
Hippo signaling pathway - multiple species	6	28	0.0241
Insulin signaling pathway	15	134	0.0241
Estrogen signaling pathway	15	133	0.0241
Long-term depression	9	60	0.0243
Arrhythmogenic right ventricular cardiomyopathy (ARVC)	10	72	0.0249
HIF-1 signaling pathway	12	98	0.0275
Cholinergic synapse	13	111	0.0275
Choline metabolism in cancer	12	98	0.0275
Mucin type O-glycan biosynthesis	6	30	0.0277
Circadian rhythm	6	30	0.0277
cAMP signaling pathway	19	195	0.0286
Gap junction	11	87	0.0286
Basal cell carcinoma	9	63	0.0286
Regulation of lipolysis in adipocytes	8	53	0.0318
Central carbon metabolism in cancer	9	65	0.0325
Tuberculosis	17	172	0.035
Acute myeloid leukemia	9	66	0.035
Non-small cell lung cancer	9	66	0.035
Small cell lung cancer	11	92	0.0367
Apelin signaling pathway	14	133	0.0389
Circadian entrainment	11	93	0.0389
Renal cell carcinoma	9	68	0.0389
HTLV-I infection	22	250	0.0398
Hedgehog signaling pathway	7	46	0.0427
Type II diabetes mellitus	7	46	0.0427
Malaria	7	47	0.0459
Phosphatidylinositol signaling system	11	97	0.0464
Osteoclast differentiation	13	124	0.0464
Cell adhesion molecules (CAMs)	14	139	0.0464
Tight junction	16	167	0.0464
Salmonella infection	10	84	0.0464
Melanoma	9	72	0.0464
Rheumatoid arthritis	10	84	0.0464
Inositol phosphate metabolism	9	73	0.0488
Longevity regulating pathway - multiple species	8	61	0.05
