## Supplementary Table 7 for "An integrative oncogene-dependency map identifies unique vulnerabilities of oncogenic EGFR, KRAS, and RIT1 in lung cancer"

### Sheet: Synthego multiplex sgRNAs
guide_label	guide_sequence	guide_number	gene	seqid	cutsite	transcript_id
AURKA+56381415	TAAGTGTTCATTTATTGTCC	1	AURKA	chr20	56381415	ENST00000312783.10
AURKA+56381497	ATTCTGGAATATGCACCACT	2	AURKA	chr20	56381497	ENST00000312783.10
AURKA+56381551	CCTAATATTCTTAGACTGTA	3	AURKA	chr20	56381551	ENST00000312783.10
NF2-29661210	TTGGATCCACAGAATAAAAA	1	NF2	chr22	29661210	ENST00000338641.8
NF2+29661249	GGTCATAAATGTGAAGCCCC	2	NF2	chr22	29661249	ENST00000338641.8
NF2+29661303	TGTTTCGGATTTCATTCCAC	3	NF2	chr22	29661303	ENST00000338641.8
RIT1-155904353	TTGTTTCCCACAAGAACCAC	1	RIT1	chr1	155904353	ENST00000368323.7
RIT1-155904411	GTTTAAACTCACGAACTTCA	2	RIT1	chr1	155904411	ENST00000368323.7
RIT1+155904488	AGGCAGAGTTTACAGCCATG	3	RIT1	chr1	155904488	ENST00000368323.7
SHOC2-110964869	TTGATAACTTGAAGAAGCTG	1	SHOC2	chr10	110964869	ENST00000369452.8
SHOC2-110964927	TCCTTCAGTGGTGTATAGGC	2	SHOC2	chr10	110964927	ENST00000369452.8
SHOC2-110964981	TCGTATAACTACTGTGGAAA	3	SHOC2	chr10	110964981	ENST00000369452.8
USP9X-41136832	TAACAATACTCATCGTCTGG	1	USP9X	chrX	41136832	ENST00000378308.6
USP9X+41136904	GAATTTGCAATGAGGATTTA	2	USP9X	chrX	41136904	ENST00000378308.6
USP9X+41136964	TTCAGGCAACTGAACACTTG	3	USP9X	chrX	41136964	ENST00000378308.6

### Sheet: Oligos
Gene	Forward Oligo	Reverse Oligo
AURKA	CAGATTCTAAAGTGGGGTTTGG	CCTGGCAACATAACAAGACC
NF2	GCCTGCTTATTTAACCAGAGGG	CAACAACCACACCCTCAAAGCC
RIT1	CGTATTGATGATGAGCCTGC	CACAAAGGGAGGGAAAGAGA
SHOC2	CAGCAGAGGTGGGATGTTTA	CCAAGGCCTCTTACCAATTTCAGC
USP9X	GGCGTCAGACTTCTGCATTT	GCTTCTCCTTGATTCGCAAC
